# Short internal open reading frames regulate the translation of N-terminally truncated proteoforms

**DOI:** 10.1101/2023.11.09.566418

**Authors:** Raphael Fettig, Zita Gonda, Niklas Walter, Paul Sallmann, Christiane Thanisch, Markus Winter, Susanne Bauer, Lei Zhang, Greta Linden, Margarethe Litfin, Christelle Etard, Olivier Armant, Olalla Vázquez, Olivier Kassel

**Affiliations:** Karlsruhe Institute of Technology (KIT), Institute for Biological and Chemical Systems - Biological Information Processing (IBCS-BIP), Karlsruhe, Germany; Philipps-Universität Marburg, Faculty of Chemistry, Marburg, Germany; Institut de Radioprotection et de Sûreté Nucléaire (IRSN), PSE-ENV/SERPEN/LECO, Cadarache, France; Philipps-Universität Marburg, Center for Synthetic Microbiology (SYNMIKRO), Marburg, Germany

**Keywords:** myogenesis/proteoforms/short ORFs/translation/Trip6

## Abstract

Internal translation initiation sites, as revealed by ribosome profiling experiments can potentially drive the translation of many N-terminally truncated proteoforms. We have identified an mRNA cis-regulatory element which regulates their translation. nTRIP6 represents a short nuclear proteoform of the cytoplasmic protein TRIP6. We have previously reported that nTRIP6 regulates the dynamics of skeletal muscle progenitor differentiation. Here we show that nTRIP6 is generated by translation initiation at an internal AUG. Its translation is repressed by an internal short open reading frame (sORF) immediately upstream of the nTRIP6 AUG. Consistent with this representing a more general regulatory feature, we have identified other N-terminally truncated proteoforms which are repressed by internal sORFs. In an *in vitro* model of myogenic differentiation, the translation of nTRIP6 is transiently de-repressed in a mechanistic Target of Rapamycin Complex 1-dependent manner. Thus, the translation of N-terminally truncated proteoforms can be regulated independently of the canonical ORF.
