## Supplementary table 1 for "Short internal open reading frames regulate the translation of N-terminally truncated proteoforms": Table_EV1.xlsx

### Sheet: Sheet1
gene	description	ensembl ID	nTRIP6/TRIP6	Z score	P value
abr	Active breakpoint cluster region-related protein	ENSORLG00000011038	0.0470928	-0.164227	0.869553
acvr2b	Activin receptor type-2B Precursor	ENSORLG00000003784	0.0764438	1.72816	0.0839591
acvr2b	Activin receptor type-2B Precursor	ENSORLG00000019706	0.0273538	-1.43689	0.150748
acvrl	Serine/threonine-protein kinase receptor R3 Precursor, Activin receptor-like kinase 1	ENSORLG00000007548	0.073497	1.53817	0.124008
adck1	Uncharacterized aarF domain-containing protein kinase 1 Precursor	ENSORLG00000010777	0.0515956	0.126089	0.899662
adck4	Uncharacterized aarF domain-containing protein kinase 4	ENSORLG00000008795	0.0183433	-2.01784	0.043608
akt1	v-akt murine thymoma viral oncogene homolog 1	ENSORLG00000017024	0.083195	2.16345	0.0305069
ankhd1	Ankyrin repeat and KH domain-containing protein 1	ENSORLG00000006908	0.0414291	-0.529393	0.596533
araf	A-Raf proto-oncogene serine/threonine-protein kinase	ENSORLG00000016733	0.042521	-0.458991	0.64624
aurkb	Serine/threonine-protein kinase 13, Aurora/Ipl1-related kinase 3	ENSORLG00000000578	0.033935	-1.01257	0.311265
baz1a	Bromodomain adjacent to zinc finger domain protein 1A	ENSORLG00000010374	0.0349485	-0.947227	0.343523
bckdk	Branched-chain alpha-ketoacid dehydrogenase kinase	ENSORLG00000014575	0.0461849	-0.222769	0.823715
bmpr1bb	Bone morphogenetic protein receptor, type 1bb	ENSORLG00000007833	0.0258215	-1.53569	0.124615
bmpr2	Bone morphogenetic protein receptor type-2 Precursor	ENSORLG00000003034	0.0620772	0.80188	0.422622
brd3	bromodomain containing 3a	ENSORLG00000012190	0.0414605	-0.527367	0.597939
brsk2	BR serine/threonine-protein kinase 2	ENSORLG00000000060	0.0491799	-0.0296663	0.976333
bsk146	brain specific kinase 146	ENSORLG00000013613	0.0420989	-0.486208	0.62682
bub1	Mitotic checkpoint serine/threonine-protein kinase BUB1	ENSORLG00000009237	0.0267521	-1.47569	0.140028
cabc1	Chaperone activity of bc1 complex-like, mitochondrial Precursor (Chaperone-ABC1-like)(aarF domain-containing protein kinase 3)	ENSORLG00000019784	0.0390285	-0.684171	0.493867
camk2g	Calcium/calmodulin-dependent protein kinase type II gamma chain	ENSORLG00000004170	0.0508616	0.0787599	0.937224
camk2g	Calcium/calmodulin-dependent protein kinase type II gamma chain	ENSORLG00000010682	0.0373408	-0.792987	0.427785
cask	Calcium/calmodulin-dependent serine protein kinase	ENSORLG00000004802	0.0617483	0.780676	0.434993
cask	Peripheral plasma membrane protein CASK	ENSORLG00000013662	0.0567482	0.458297	0.646739
ccrk	Cell cycle-related kinase(Cyclin-kinase-activating kinase p42)	ENSORLG00000016961	0.0715926	1.41538	0.156956
cct8	T-complex protein 1 subunit theta	ENSORLG00000005356	0.0389067	-0.692022	0.488923
cdc2	Cell division control protein 2 homolog, p34 protein kinase, Cyclin-dependent kinase 1	ENSORLG00000019266	0.0497066	0.00429114	0.996576
cdc7	Cell division cycle 7-related protein kinase, CDC7-related kinase	ENSORLG00000004956	0.0875314	2.44303	0.0145646
cdk10	Cell division protein kinase 10	ENSORLG00000015245	0.0658603	1.0458	0.295655
cdk2	Cell division protein kinase 2	ENSORLG00000014972	0.0401863	-0.609522	0.542178
cdk4	Cyclin-dependent kinase 4	ENSORLG00000015209	0.0713678	1.40089	0.161247
cdk5	Cell division protein kinase 5	ENSORLG00000017539	0.0632832	0.879636	0.379057
cdk6	Cell division protein kinase 6	ENSORLG00000004090	0.0442835	-0.345356	0.729827
cdk7	Cell division protein kinase 7	ENSORLG00000008836	0.0557576	0.394427	0.693266
cdk9	Cyclin-dependent kinase(Serine/threonine-protein kinase PITALRE)	ENSORLG00000018273	0.0570833	0.479904	0.631295
chek1	Serine/threonine-protein kinase Chk1	ENSORLG00000005727	0.0542072	0.294468	0.7684
chuk	Inhibitor of nuclear factor kappa-B kinase subunit alpha, Conserved helix-loop-helix ubiquitous kinase	ENSORLG00000012786	0.0866325	2.38507	0.0170756
clk2	Dual specificity protein kinase CLK2	ENSORLG00000002563	0.043476	-0.397422	0.691056
csk	Tyrosine-protein kinase CSK	ENSORLG00000014381	0.0685262	1.21768	0.223345
csnk1e	Casein kinase I isoform epsilon	ENSORLG00000014454	0.0408939	-0.563901	0.572822
csnk2a1	Casein kinase II subunit alpha (CK II)	ENSORLG00000006764	0.0403119	-0.601428	0.547555
csnk2a2	Casein kinase II subunit alpha'	ENSORLG00000000074	0.0562395	0.425502	0.67047
dapk2	Death-associated protein kinase 2	ENSORLG00000007399	0.0527936	0.203326	0.83888
dapk3	Death-associated protein kinase 3	ENSORLG00000017965	0.0414685	-0.526856	0.598293
ddr2l	Discoidin domain receptor family, member 2, like	ENSORLG00000017193	0.0322504	-1.12119	0.262207
eef2k	Elongation factor 2 kinase	ENSORLG00000010812	0.0562995	0.429368	0.667655
egfr	Epidermal growth factor receptor	ENSORLG00000017692	0.0718862	1.43431	0.151483
eif2ak1	Eukaryotic translation initiation factor 2-alpha kinase 1	ENSORLG00000003499	0.0879623	2.47081	0.0134807
epha2	Ephrin type-A receptor 2 Precursor(Tyrosine-protein kinase receptor ECK)	ENSORLG00000020136	0.048901	-0.0476497	0.961995
ephb2	Ephrin type-B receptor 2 Precursor, Receptor protein-tyrosine kinase HEK5, Tyrosine-protein kinase TYRO5	ENSORLG00000017097	0.0420253	-0.490955	0.623458
ephb3	Ephrin type-B receptor 3 Precursor(Tyrosine-protein kinase receptor HEK-2)	ENSORLG00000009010	0.0423962	-0.467041	0.640471
ephb3, tyro6	Ephrin type-B receptor 3 Precursor, Tyrosine-protein kinase	ENSORLG00000007219	0.0322611	-1.1205	0.262501
ern1	Serine/threonine-protein kinase/endoribonuclease IRE1 Precursor	ENSORLG00000008940	0.0772609	1.78084	0.0749383
ern2	Serine/threonine-protein kinase/endoribonuclease IRE2 Precursor	ENSORLG00000008924	0.0663629	1.0782	0.280943
fer	Proto-oncogene tyrosine-protein kinase FER (c-FER)(p94-FER)(Tyrosine kinase 3)	ENSORLG00000019658	0.0346322	-0.967621	0.333234
fgfr	Fibroblast growth factor receptor (Fragment)	ENSORLG00000017972	0.0318905	-1.14439	0.252461
fyn	Proto-oncogene tyrosine-protein kinase Fyn	ENSORLG00000018018	0.0282518	-1.37899	0.167897
grk4	G protein-coupled receptor kinase 4	ENSORLG00000014627	0.0613281	0.753582	0.4511
gsk3a	Glycogen synthase kinase-3 alpha	ENSORLG00000013330	0.0370978	-0.808654	0.418714
hars2	Probable histidyl-tRNA synthetase, mitochondrial Precursor	ENSORLG00000020605	0.0400082	-0.621005	0.534597
hckid	Casein kinase I isoform delta	ENSORLG00000017244	0.0515553	0.123489	0.90172
hspb1	Heat shock protein beta-1	ENSORLG00000020428	0.0338945	-1.01518	0.310019
hspb8	Heat shock protein beta-8, Protein kinase H11	ENSORLG00000001186	0.0349552	-0.946794	0.343744
hunk	Hormonally up-regulated neu tumor-associated kinase	ENSORLG00000004367	0.0450375	-0.296745	0.766661
ick	Serine/threonine-protein kinase ICK(Intestinal cell kinase)	ENSORLG00000009721	0.0313087	-1.1819	0.237246
ilk	Integrin-linked protein kinase	ENSORLG00000004165	0.0401056	-0.614729	0.538734
insr	Insulin receptor Precursor	ENSORLG00000017980	0.0508568	0.0784539	0.937467
irak4	Interleukin-1 receptor-associated kinase 4	ENSORLG00000003134	0.0527152	0.198271	0.842833
jak1	Tyrosine-protein kinase JAK1(Janus kinase 1)	ENSORLG00000010063	0.0487864	-0.0550386	0.956108
kalrn	Kalirin, Huntingtin-associated protein-interacting protein, Serine/threonine kinase with Dbl- and pleckstrin homology domain	ENSORLG00000018205	0.0512826	0.105904	0.915658
kdr	kinase insert domain receptor (a type III receptor tyrosine kinase)	ENSORLG00000013613	0.053775	0.266605	0.789773
kit	Mast/stem cell growth factor receptor Precursor, Proto-oncogene tyrosine-protein kinase Kit	ENSORLG00000000569	0.0549158	0.340155	0.73374
map2k1	Dual specificity mitogen-activated protein kinase kinase 1	ENSORLG00000006926	0.0281887	-1.38306	0.166646
map2k4	Dual specificity mitogen-activated protein kinase kinase 4	ENSORLG00000013013	0.0568937	0.467676	0.640016
map2k4	Dual specificity mitogen-activated protein kinase kinase 4	ENSORLG00000001042	0.0335393	-1.03809	0.29923
map2k6	Dual specificity mitogen-activated protein kinase kinase 6	ENSORLG00000007554	0.0594046	0.629567	0.528978
map3k4	Mitogen-activated protein kinase kinase kinase 4	ENSORLG00000010603	0.0366853	-0.835248	0.403578
map3k7	Mitogen-activated protein kinase kinase kinase 7	ENSORLG00000017940	0.089623	2.57789	0.0099407
map4k4	Mitogen-activated protein kinase kinase kinase kinase 4	ENSORLG00000005156	0.0483615	-0.0824335	0.934302
map4k5	Mitogen-activated protein kinase kinase kinase kinase 5	ENSORLG00000009067	0.0428086	-0.440452	0.65961
mapk10	Mitogen-activated protein kinase 10	ENSORLG00000006276	0.0566093	0.449345	0.653183
mapk12	Mitogen-activated protein kinase 12	ENSORLG00000016296	0.0488115	-0.0534177	0.957399
mapk13	Mitogen-activated protein kinase 13	ENSORLG00000000393	0.0552738	0.363239	0.716427
mapk3	Mitogen-activated protein kinase 3	ENSORLG00000011993	0.0466999	-0.189563	0.849652
mapk6	Mitogen-activated protein kinase 6	ENSORLG00000003082	0.0420159	-0.49156	0.623031
mapk8	Mitogen-activated protein kinase 8	ENSORLG00000008884	0.0319726	-1.1391	0.254661
mapk9	Mitogen-activated protein kinase 9	ENSORLG00000005162	0.0322148	-1.12348	0.261232
mapkapk3	Mitogen-activated protein kinase-activated protein kinase 3	ENSORLG00000013296	0.0285904	-1.35716	0.17473
mark1	Serine/threonine-protein kinase MARK1(MAP/microtubule affinity-regulating kinase 1)	ENSORLG00000007134	0.0964258	3.01649	0.00255718
mastl	Microtubule-associated serine/threonine-protein kinase-like	ENSORLG00000012841	0.0567769	0.460149	0.645409
melk	Maternal embryonic leucine zipper kinase	ENSORLG00000005305	0.0351652	-0.933258	0.350687
mknk1	MAP kinase-interacting serine/threonine-protein kinase 1	ENSORLG00000016569	0.0213202	-1.82591	0.0678641
mok	MAPK/MAK/MRK overlapping kinase, Renal tumor antigen 1	ENSORLG00000012762	0.0719193	1.43645	0.150874
mtor	Mechanistic target of rapamycin	ENSORLG00000000484	0.0846672	2.25837	0.0239229
myo1c	Myosin-Ic (Myosin I beta)(MMI-beta)(MMIb)	ENSORLG00000009740	0.0444776	-0.332843	0.739253
myo1eb	Myosin IE, b	ENSORLG00000020851	0.0371091	-0.807921	0.419136
myom1	Myomesin-1	ENSORLG00000011397	0.0520901	0.157969	0.874481
nlk1	nemo like kinase, type 1	ENSORLG00000000204	0.0419366	-0.496676	0.619417
novel	Novel gene	ENSORLG00000019222	0.0722592	1.45836	0.144742
novel	unknown	no ensembl ID	0.0710267	1.3789	0.167927
novel	Novel gene	ENSORLG00000004628	0.0689034	1.242	0.214237
novel	Novel gene	ENSORLG00000018802	0.05999	0.667314	0.504572
novel	unknown	no ensembl ID	0.0573888	0.499598	0.617358
novel	unknown	no ensembl ID	0.0571292	0.482866	0.629191
novel	unknown	no ensembl ID	0.0537159	0.26279	0.792713
novel	unknown	no ensembl ID	0.0507539	0.0718212	0.942744
novel	unknown	no ensembl ID	0.0492815	-0.0231139	0.981559
novel	Novel gene	ENSORLG00000016204	0.0460228	-0.233214	0.815595
novel	unknown	no ensembl ID	0.0444341	-0.335645	0.737138
novel	unknown	no ensembl ID	0.0442172	-0.349632	0.726615
novel	unknown	no ensembl ID	0.0428065	-0.440587	0.659512
novel	unknown	no ensembl ID	0.0419978	-0.492725	0.622207
novel	Novel gene	ENSORLG00000016933	0.0402749	-0.603808	0.545972
novel	unknown	no ensembl ID	0.0400698	-0.617034	0.537212
novel	unknown	no ensembl ID	0.0348004	-0.956773	0.338682
novel	unknown	no ensembl ID	0.0343023	-0.98889	0.322717
novel	Novel gene	ENSORLG00000008094	0.0333061	-1.05312	0.292287
novel	unknown	no ensembl ID	0.0323473	-1.11494	0.264876
novel	unknown	no ensembl ID	0.0298425	-1.27643	0.201803
novel	unknown	no ensembl ID	0.0293778	-1.3064	0.191417
novel	unknown	no ensembl ID	0.0223133	-1.76187	0.0780908
nrbp1	Nuclear receptor-binding protein	ENSORLG00000011429	0.0208271	-1.8577	0.0632116
olgc7	Membrane guanylyl cyclase	ENSORLG00000001459	0.0519125	0.146516	0.883514
oxsr1b	oxidative-stress responsive 1b	ENSORLG00000009854	0.0457889	-0.248295	0.803906
pak2	Serine/threonine-protein kinase PAK 2(p21-activated kinase 2)	ENSORLG00000001562	0.0468092	-0.182515	0.855179
pak4	Serine/threonine-protein kinase PAK 4	ENSORLG00000001503	0.0380824	-0.745173	0.456167
palld	Palladin (Sarcoma antigen NY-SAR-77)	ENSORLG00000000345	0.0321301	-1.12894	0.258921
pdk2	Pyruvate dehydrogenase kinase isoform 2	ENSORLG00000012173	0.0677355	1.1667	0.243331
pik3c2b	Phosphatidylinositol-4-phosphate 3-kinase C2 domain-containing beta polypeptide	ENSORLG00000010776	0.0474078	-0.143917	0.885566
pik3r4	Phosphoinositide 3-kinase regulatory subunit 4	ENSORLG00000020822	0.0437918	-0.377063	0.706127
pim1	Proto-oncogene serine/threonine-protein kinase Pim-1	ENSORLG00000001653	0.0674685	1.14948	0.250357
pim3	Serine/threonine-protein kinase Pim-3	ENSORLG00000011536	0.0295814	-1.29327	0.195917
pkn1	Serine/threonine-protein kinase N1(Protein kinase C-like 1)	ENSORLG00000016312	0.0474925	-0.13846	0.889877
pkn2	Serine/threonine-protein kinase N2	ENSORLG00000004877	0.0803957	1.98296	0.047372
plk1	Serine/threonine-protein kinase PLK1	ENSORLG00000009603	0.0673606	1.14253	0.253234
plk4	Serine/threonine-protein kinase PLK4, Polo-like kinase 4	ENSORLG00000015971	0.0398974	-0.628147	0.529908
prkaa1	5'-AMP-activated protein kinase catalytic subunit alpha-1	ENSORLG00000003787	0.0698022	1.29995	0.193619
prkci	Protein kinase C iota type	ENSORLG00000017963	0.0613841	0.757193	0.448935
prkcz	Protein kinase C zeta type	ENSORLG00000016850	0.046884	-0.177691	0.858966
prkd3	Serine/threonine-protein kinase D3	ENSORLG00000018118	0.0551774	0.35702	0.721076
prpf19	Pre-mRNA-processing factor 19	ENSORLG00000004666	0.0686161	1.22348	0.22115
prpf4b	Serine/threonine-protein kinase PRP4 homolog	ENSORLG00000012529	0.046808	-0.182595	0.855116
pskh1	Serine/threonine-protein kinase H1	ENSORLG00000012803	0.0372571	-0.79838	0.42465
ptk7	Tyrosine-protein kinase-like 7 Precursor, Colon carcinoma kinase 4	ENSORLG00000013002	0.0441886	-0.351479	0.725229
pxk	PX domain-containing protein kinase-like protein	ENSORLG00000019489	0.0434214	-0.400939	0.688465
raf1	RAF proto-oncogene serine/threonine-protein kinase	ENSORLG00000011471	0.0164758	-2.13825	0.0324968
ring3	RING3 protein	ENSORLG00000006565	0.0401555	-0.611508	0.540863
riok1	Serine/threonine-protein kinase RIO1	ENSORLG00000008221	0.0347013	-0.963167	0.335464
riok3	Serine/threonine-protein kinase RIO3	ENSORLG00000003395	0.0779232	1.82354	0.0682211
ripk1	Receptor-interacting serine/threonine-protein kinase 1	ENSORLG00000017231	0.0503919	0.0484772	0.961336
ripk4	Receptor-interacting serine/threonine-protein kinase 4	ENSORLG00000012500	0.0600405	0.670566	0.502497
rock2	Rho-associated protein kinase 2	ENSORLG00000012731	0.0766885	1.74394	0.0811692
ror1	Tyrosine-protein kinase transmembrane receptor ROR1 Precursor	ENSORLG00000010196	0.0518148	0.140222	0.888485
rps6kb1	Ribosomal protein S6 kinase beta-1	ENSORLG00000012295	0.0147601	-2.24887	0.0245209
scyl3	Protein-associating with the carboxyl-terminal domain of ezrin (Ezrin-binding protein PACE-1)(SCY1-like protein 3)	ENSORLG00000016754	0.0660338	1.05698	0.29052
sgk2	Serine/threonine-protein kinase Sgk2(Serum/glucocorticoid-regulated kinase 2)	ENSORLG00000003494	0.050651	0.065183	0.948028
sik3	SIK family kinase 3	ENSORLG00000015807	0.0435967	-0.389637	0.696805
slk	STE20-like serine/threonine-protein kinase	ENSORLG00000002380	0.0659222	1.04979	0.293816
snrk	SNF-related serine/threonine-protein kinase	ENSORLG00000003646	0.0554648	0.375551	0.707251
snx15	Sorting nexin 15	ENSORLG00000005383	0.0483941	-0.0803272	0.935977
spcs2	Signal peptidase complex subunit 2	ENSORLG00000020793	0.052487	0.183557	0.854361
srpk1	Serine/threonine-protein kinase SRPK1(Serine/arginine-rich protein-specific kinase 1)	ENSORLG00000016119	0.046758	-0.185818	0.852588
stk 25	Serine/threonine-protein kinase 25	ENSORLG00000004799	0.0467605	-0.185651	0.852718
stk38	Serine/threonine-protein kinase 38	ENSORLG00000016924	0.0369796	-0.816272	0.414344
strada	STE20-related kinase adapter protein alpha	ENSORLG00000002426	0.0419209	-0.497687	0.618704
tbck	TBC1 domain containing kinase	ENSORLG00000006742	0.0506027	0.0620686	0.950508
tec	Tyrosine-protein kinase Tec	ENSORLG00000002788	0.0754582	1.66461	0.0959899
tgfbr1	TGF-beta receptor type-1 Precursor, Activin receptor-like kinase 5, Serine/threonine-protein kinase receptor R4	ENSORLG00000018380	0.0459155	-0.240136	0.810225
tlk1	Serine/threonine-protein kinase tousled-like 1	ENSORLG00000017283	0.0563533	0.43284	0.665131
tlk1	Serine/threonine-protein kinase tousled-like 1	ENSORLG00000009267	0.0543297	0.302363	0.762375
tlk2	Tousled-like kinase 2	ENSORLG00000004638	0.0750177	1.63622	0.101794
trib2	Tribbles homolog 2	ENSORLG00000010021	0.0526109	0.191546	0.848098
trim33	E3 ubiquitin-protein ligase TRIM33	ENSORLG00000000325	0.0466563	-0.192373	0.84745
trim71	Tripartite motif-containing protein 71	ENSORLG00000005589	0.0597444	0.651475	0.51474
trio	Triple functional domain protein(PTPRF-interacting protein)	ENSORLG00000014469	0.0556583	0.38803	0.697994
trpm1	Transient receptor potential cation channel subfamily M member 1	ENSORLG00000007525	0.0336205	-1.03285	0.301675
trpm2	Transient receptor potential cation channel subfamily M member 2	ENSORLG00000016331	0.0443017	-0.344186	0.730706
ttk	Dual specificity protein kinase TTK(Phosphotyrosine picked threonine-protein kinase)	ENSORLG00000020681	0.0664034	1.08081	0.27978
tyro3	Tyrosine-protein kinase receptor TYRO3 Precursor	ENSORLG00000010056	0.0524339	0.180132	0.857049
ulk2	Serine/threonine-protein kinase ULK2(Unc-51-like kinase 2)	ENSORLG00000014987	0.0571582	0.484733	0.627865
ulk3	Serine/threonine-protein kinase ULK3(Unc-51-like kinase 3)	ENSORLG00000014330	0.0368665	-0.823566	0.410186
vrk1	Serine/threonine-protein kinase VRK1	ENSORLG00000010872	0.0627437	0.844852	0.398193
vrk2	Serine/threonine-protein kinase VRK2 (Vaccinia-related kinase 2)	ENSORLG00000001676	0.0560198	0.411334	0.680828
yes1	Proto-oncogene tyrosine-protein kinase Yes	ENSORLG00000017875	0.0564826	0.441171	0.659089
zmynd8	Protein kinase C-binding protein 1, Zinc finger MYND domain-containing protein 8	ENSORLG00000012040	0.0407785	-0.571342	0.567768
