## Supplementary table 2 for "Short internal open reading frames regulate the translation of N-terminally truncated proteoforms": Table_EV2.xlsx

### Sheet: Sheet1
Gene ID	Species	RefSeq mRNA	Canonical initiation codon position	Canonical initiation codon context	Canonical ORF stop position	Length canonical ORF (codons)	Distance Canonical initiation codon to short ORF initiation (nt)	Short ORF initiation codon position	Short ORF stop codon position	Short ORF initiation codon context	Length short ORF (codons)	Distance short ORF stop codon to truncated proteoform initiation codon (nt)	Truncated proteoform initiation codon position	Truncated proteoform initiation codon context	Length truncated proteoform ORF (codons)
Dhx16	mouse	NM_026987	135	gccATGg	3267	1044	2398	2533	2623	tttATGc	30	-37	2586	aagATGg	227
Dhx16	rat	NM_212496	136	gccATGg	3268	1044	2398	2534	2624	tttATGc	30	-37	2587	aagATGg	227
Dhx16	human	NM_001164239	72	gggATGt	3015	981	2209	2281	2371	tgtATGc	30	-37	2334	aagATGg	227
Eif1	mouse	NM_011508.2	182	cgtATGt	521	113	58	240	279	gtgATGa	13	5	284	agaATTc	79
Eif1	rat	NM_001105837	148	cgtATGt	487	113	58	206	245	gtgATGa	13	5	250	agaATTc	79
Eif1	human	NM_005801.4	155	cgtATGt	494	113	58	213	252	gtgATGa	13	5	257	agaATTc	79
Etv5	mouse	NM_023794.2	133	accATGg	1663	510	550	683	749	aacCTGg	22	-10	739	caaATGc	308
Etv5	rat	NM_001107082	139	accATGg	1669	510	550	689	755	aacCTGg	22	-10	745	caaATGc	308
Etv5	human	NM_004454	225	accATGg	1755	510	550	775	841	agcCTGg	22	-10	831	cagATGc	308
Hnrnpr	mouse	NM_028871.2	161	aaaATGg	2057	632	169	330	465	cttATGt	45	-1	464	gttATGa	531
Hnrnpr	rat	NM_175603	87	aaaATGg	1983	632	169	256	391	cttATGt	45	-1	390	gttATGa	531
Hnrnpr	human	NM_001297620	84	aaaATGg	1869	595	169	253	388	cttATGt	45	-1	387	gttATGa	494
Nabp1	mouse	NM_028696.3	485	agtATGc	1079	198	178	663	705	gggATGa	14	20	725	tcaATGt	118
Nabp1	rat	NM_001014216	189	agtATGc	783	198	178	367	409	gggATGa	14	20	429	tcaATGt	118
Nabp1	human	NM_001031716	480	aatATGa	1092	204	178	658	700	gggATGa	14	20	720	tctATGt	124
Nola2	mouse	NM_026631.3	46	aagATGa	505	153	146	192	309	caaGTGc	39	-29	280	atcATGg	75
Nola2	rat	XM_006246240	75	aagATGa	534	153	146	221	338	caaATGc	39	-29	309	atcATGg	75
Nola2	human	NM_017838	69	gcgATGa	528	153	146	215	332	caaATGc	39	-29	303	atcATGg	75
Nsd1	mouse	NM_008739.3	112	agtATGg	8185	2691	964	1076	1151	aatATGa	25	20	1171	aaaATGa	2338
Nsd1	rat	XM_006253627.3	217	agtATGg	6703	2162	961	1178	1253	aatATGa	25	20	1273	aaaATGa	1810
Nsd1	human	NM_022455.5	198	aggATGg	8286	2696	961	1159	1234	agtATGa	25	20	1254	aaaATGa	2344
Rbms2	mouse	NM_019711.2	154	aaaATGc	1303	383	70	224	317	tatATGt	31	-91	226	tatGTGg	359
Rbms2	rat	NM_001025403	12	aaaATGc	1149	379	70	82	163	tgtATGt	27	-79	84	tatGTGg	355
Rbms2	human	NM_002898	205	aaaATGc	1426	407	70	275	362	catATGt	29	-85	277	tatGTGg	383
Sin3a	mouse	NM_011378.2	396	agaATGa	4218	1274	16	412	628	tggATGa	72	-91	537	accATGc	1227
Sin3a	rat	NM_001108761	403	agaATGa	3790	1129	16	419	635	tggATGa	72	-91	544	accATGc	1082
Sin3a	human	NM_001145358	302	agaATGa	4121	1273	16	318	474	tggATGa	52	-31	443	accATGc	1226
Tfdp1	mouse	NM_001291765.1	120	aacATGg	1350	410	334	454	481	agaATGg	9	-1	480	tccATGa	290
Tfdp1	rat	NM_001025718	46	aacATGg	1209	387.667	271	317	344	agaATGg	9	-5	339	tccATGa	290
Tfdp1	human	NM_007111	201	aacATGg	1431	410	334	535	562	agaATGg	9	-1	561	tccATGa	290
Zfp281	mouse	NM_001160251.1	170	ggtATGa	2849	893	52	222	459	gcgGTGg	79	-169	290	gagATGg	853
Zfp281	rat	NM_001012030	95	ggtATGa	2762	889	53	148	369	gcgGTGg	75	-169	200	gagATGg	854
Zfp281	human	NM_012482	107	ggtATGa	2791	894.667	52	159	398	gcgGTGg	81	-169	229	gagATGg	854
Ccnt2	mouse	NM_028399.1	65	gtcATGg	2234	723	91	156	237	cggATGa	27	-34	203	gacATGg	677
Ccnt2	rat	NM_001107171	36	gtcATGg	2202	722	91	127	208	cggATGa	27	-34	174	gacATGg	676
Ccnt2	human	NM_001320749	not conserved
Ep300	mouse	NM_177821.6	416	aaaATGg	7652	2412	5371	5787	6066	atcATGc	93	-166	5900	cgtAGGa	584
Ep300	rat	XM_001076610	1	nnATGg	7240	2413	5368	5369	5648	accATGc	93	-166	5482	cgcAGGa	586
Ep300	human	NM_001429	414	aaaATGg	7656	2414	5374	5788	5833	accATGc	15	68	5901	cgcAGGa	585
Kctd20	mouse	NM_025888.6	148	agaATGa	1405	419	175	323	359	actATGc	12	2	361	ataATGc	348
Kctd20	rat	XM_006256148	103	agaATGa	1357	418		not conserved
Kctd20	human	NM_173562	159	GGAATGA	1416	419	175	334	370	actATGc	12	2	372	ataATGc	348
Lamb1-1	mouse	NM_008482.2	129	gaaATGg	5631	1834	89	218	473	agcTTGc	85	-200	273	gacATGg	1786
Lamb1-1	rat	XM_0037501374.4	174	gaaATGg	5676	1834	89	263	554	agcTTGc	97	-236	318	gacATGg	1786
Lamb1-1	human	NM_002291	not conserved					not conserved
Mylpf	mouse	NM_016754.5	154	gacATGg	661	169	124	278	338	gggATGg	20	-16	322	gccATGg	113
Mylpf	rat	NM_012605	42	gacATGg	549	169	124	166	226	gggATGg	20	-16	210	gccATGg	113
Mylpf	human	NM_001324458	243	gacATGg	750	169	124	367	376	gtgATGg	3	35	411	gccATGg	113
Rpf2	mouse	NM_023323.3	65	gctATGg	983	306	94	159	168	agaATGc	3	-4	164	gccATGc	273
Rpf2	rat	NM_032194	69	gcgATGg	988	306.333	95	164	173	aaaATGc	3	-4	169	gccATGc	273
Rpf2	human	NM_001289111	not conserved
Snrpg	mouse	NM_026506.2	44	gccATGa	272	76	76	120	156	ggcATGt	12	29	185	gagATGg	29
Snrpg	rat	NM_001135085.1	71	gccATGa	299	76	76	147	183	ggcATGt	12	29	212	gagATGg	29
Snrpg	human	No orthologues				0
Ssrp1	mouse	NM_182990.4	332	aacATGg	2456	708	1582	1914	2163	aggATCg	83	-76	2087	tggAAGg	123
Ssrp1	rat	NM_031121	294	aacATGg	2421	709	1582	1876	2125	aggATCg	83	-76	2049	tggAAGg	124
Ssrp1	human	NM_003146	283	gacATGg	2410	709	1582	1865	1895	aggACCg	10	143	2038	tggAAGg	124
Trip12	mouse	NM_133975.4	126	ccaATGt	6201	2025	1018	1144	1222	gctCTGg	26	-31	1191	aaaATGg	1670
Trip12	rat	NM_001031659	180	ccaATGt	6255	2025	1018	1198	1276	gctCTGg	26	-31	1245	aaaATGg	1670
Trip12	human	NM_001284214	180	ccaATGt	6300	2040	1144	1324	1402	gctCTGg	26	-31	1371	aaaATGg	1643
